# A near gap-free haplotype-resolved genome assembly of *Zoysia japonica* uncovers intra-subgenomic gene expression and regulatory variation

**DOI:** 10.1101/2025.09.22.676383

**Authors:** Sae Hyun Lee, Preethi Purushotham, Ambika Chandra, Murukarthick Jayakodi

## Abstract

Zoysiagrass is a warm-season allotetraploid turfgrass valued for stress tolerance, but high heterozygosity and polyploidy have impeded accurate genome assembly. Here, a near gap-free, allele-aware, fully phased genome of *Zoysia japonica* cv. Palisades was assembled using PacBio HiFi and Hi-C data. The assembly resolves 20 chromosome pairs (317.2 and 317.0 Mb for haplotypes 1 and 2) with telomeric repeats at both ends of all chromosomes, attains 98.3% BUSCO completeness and 99% completeness by Merqury, and comprises approximately 50% repetitive DNA and about 40,000 protein-coding genes per haplotype. Comparative analysis identified roughly 2.9 million SNPs and numerous structural variants. Hemizygous genes were widespread (4,863 in hap-1 and 4,519 in hap-2), enriched within insertion regions, highly divergent regions, and haplotype-unique sequences, and showed elevated expression relative to homozygous genes. Among 539 one-to-one coding-identical homologs, 29 exhibited haplotype-biased expression associated with upstream promoter variants. This phased genome enables marker development, genetic mapping, and trait dissection in heterozygous polyploids.
