## Supplementary Table for "A near gap-free haplotype-resolved genome assembly of *Zoysia japonica* uncovers intra-subgenomic gene expression and regulatory variation"

### Sheet: Table S1
Table S1. Summary of raw sequencing data
Tissue	Sequencing Platform	Read Counts	SRA acc.
Leaf	HiFi	1904201	SRX30350126
Leaf	Omni-C	698359230	SRX30350125

### Sheet: Table S2
Table S2. Comparison of assembly statistics between hap-1 and hap-2 and previous assemblies
Chromosome	Hap-1		Hap-2		Tanaka et al. 2016		Shen et al. 2025
	Length (bp)	No. of gaps	Length (bp)	No. of gaps	Length (bp)	No. of gaps	Length (bp)	No. of gaps
chr1	18747633	0	18714292	0	18983185	567	18719807	1
chr2	19338767	0	18874336	0	17914192	574	19489712	4
chr3	12265447	0	12412596	0	8228935	273	12121630	1
chr4	13300839	0	13667723	0	11297323	394	14088989	3
chr5	20357737	1	20601755	0	19970953	642	20716774	7
chr6	20841238	0	20659081	0	19679654	515	21269346	7
chr7	23139126	1	22268162	0	20256391	581	23335849	13
chr8	23759701	0	22886837	0	21132631	643	23742507	5
chr9	11826423	0	12924755	0	8250627	278	10190999	1
chr10	11157247	0	11377983	0	8173407	320	11151468	4
chr11	15946776	1	15528278	0	11083367	365	16467938	5
chr12	14909294	0	15153401	0	14849823	437	15214517	10
chr13	13047919	0	12597186	0	11692151	460	13315973	8
chr14	12175594	0	12498448	0	8885846	306	12228352	5
chr15	10483662	0	9939627	0	7690864	264	10300343	2
chr16	10163407	0	10530787	0	8056988	261	10727905	4
chr17	14046920	2	14595463	1	10678808	389	13134654	16
chr18	12976430	0	12900835	0	11179804	374	13002247	4
chr19	19496975	0	19435180	0	19485313	703	19903452	5
chr20	19277050	0	19488225	0	16245370	529	18963858	4
Total	317258185	5	317054950	1	273735632	8875	318086320	109

### Sheet: Table S3
Table S3. Assembly completeness and consensus quality assessment
	hap-1	hap-2	Total
k-mer completeness (%)	70.3	71.9	99.6
k-mer QV	76	77	76.5
BUSCO (%)	98.1	98	98.3
Compleasm (%)	99.6	99.6	99.6

### Sheet: Table S4
Table S4. Structural variants identified in comparison with the previously published genome
Variation type	Hap-1			Hap-2
	Count	Length of the reference genome (bp)	Length of the Hap-1 genome (bp)	Count	Length of the reference genome (bp)	Length of the Hap-2 genome (bp)
SNPs	1855626	1855626	1855626	2786341	2786341	2786341
Insertions	164053	-	2131944	184372	-	1725386
Deletions	140981	2287219	-	209286	1918033	-
Inversions	36	4879674	5260829	43	6500463	7038065
Translocations	104	1927572	1868863	110	1233066	1241843

### Sheet: Table S5
Table S5. Summary of repeat annotation
	Hap-1		Hap-2
Repeat_Class	Masked length	Composition	Masked length	Composition
	(bp)	(%)	(bp)	(%)
DNA/DTA	3012483	0.9	2927911	0.9
DNA/DTC	9236484	2.9	10137600	3.2
DNA/DTH	2891647	0.9	2861025	0.9
DNA/DTM	11517696	3.6	12878425	4.1
DNA/DTT	18297225	5.8	17838533	5.6
DNA/Helitron	24597401	7.8	24140642	7.6
LINE/unknown	260037	0.1	261535	0.1
LTR/Copia	19190664	6	18826485	5.9
LTR/Gypsy	45493294	14.3	44665848	14.1
LTR/unknown	15275590	4.8	13036503	4.1
MITE/DTA	1378959	0.4	1309908	0.4
MITE/DTC	151772	0	160631	0.1
MITE/DTH	1691545	0.5	1631444	0.5
MITE/DTM	1041609	0.3	1009364	0.3
MITE/DTT	973748	0.3	909328	0.3
TIR/Tc1_Mariner	3136	0	3681	0
Unknown	3627298	1.1	4043932	1.3
Pararetrovirus	111165	0	152606	0
Total	158751753	49.7	156795401	49.4

### Sheet: Table S6
Table S6. Summary of transcriptome sequencing data used in gene annotation
Tissue	Methods	Read Counts	SRA acc.
Leaf	MAS-seq	900462	SRX30350131
Rhizome		1169051	SRX30350134
Root		1230709	SRX30350132
Stolon		1422087	SRX30350133
Leaf	RNA-seq	60547688	SRX30350127
Rhizome		43326010	SRX30350130
Root		56396610	SRX30350128
Stolon		59634092	SRX30350129

### Sheet: Table S7
Table S7. Gene annotation results
Haplotype	No. of genes	Total base (bp)	Maximum size (bp)	Minimum size (bp)	Average base (bp)	N50 (bp)	BUSCO (%)
Hap-1	45846	48903819	16164	198	1066.7	1410	96
Hap-2	44821	47564664	16161	201	1061.2	1410	96.3

### Sheet: Table S8
Table S8. Structural variants counts and size distributions betwee haplotype 1 and haplotype 2
SV types	SV size	Counts	%
Insertion	1 – 49 bp	184410	97.63
	50 – 99 bp	2618	1.39
	100 – 1 Kbp	1790	0.95
	1 Kbp – 10 Kbp	53	0.03
	10 Kbp – 100 Kbp	6	0
	100 Kbp – 1 Mbp	0	0
	≥ 1 Mbp	0	0
	Total	188877
Deletion	1 – 49 bp	191272	97.53
	50 – 99 bp	2741	1.4
	100 – 1 Kbp	2055	1.05
	1 Kbp – 10 Kbp	53	0.03
	10 Kbp – 100 Kbp	4	0
	100 Kbp – 1 Mbp	0	0
	≥ 1 Mbp	0	0
	Total	196125
Inversion	1 – 49 bp	0	0
	50 – 99 bp	0	0
	100 – 1 Kbp	14	30.43
	1 Kbp – 10 Kbp	9	19.57
	10 Kbp – 100 Kbp	12	26.09
	100 Kbp – 1 Mbp	7	15.22
	≥ 1 Mbp	4	8.7
	Total	46
Duplication	1 – 49 bp	0	0
	50 – 99 bp	0	0
	100 – 1 Kbp	7	4.02
	1 Kbp – 10 Kbp	155	89.08
	10 Kbp – 100 Kbp	12	6.9
	100 Kbp – 1 Mbp	0	0
	≥ 1 Mbp	0	0
	Total	174
Translocation	1 – 49 bp	0	0
	50 – 99 bp	0	0
	100 – 1 Kbp	5	9.62
	1 Kbp – 10 Kbp	40	76.92
	10 Kbp – 100 Kbp	7	13.46
	100 Kbp – 1 Mbp	0	0
	≥ 1 Mbp	0	0
	Total	52

### Sheet: Table S9
Table S9. Information of the haplotype specific primers
Common primer ID	Common primer sequence (5`-3`)	Haplotype specific primer ID	Haplotype specific primer sequence (5`-3`)	Amplicon size (bp)	Chromosome	SV type	SV start position (bp)	SV end position (bp)	SV sizes for haplotypes (bp)
SV27_DEL_common_F	GCAAGGAGGACGACCTTAGAT	SV27_DEL_hap1_R	TGAGCGAGTCTCACTATGACC	507	chr3	DEL	3061171	3064663	3492
		SV27_DEL_hap2_R	CGCCAGCAACTCAAACTAACC	424			3036455	3036455	0
SV53_INV_common_F	TCTTGTCGGCAGCACTATTTG	SV53_INV_hap1_R	ATCGTGTCAAGTGGGCTGTAT	164	chr6	INV	8277751	8380344	102593
		SV53_INV_hap2_R	CTTAGACGGTTTGGATGTGAT	400			8401342	8503760	102418
SV68_INS_common_F	GCATAGCCGATGATGAGTATC	SV68_INS_hap1_R	TGATGGTCGTCCTCTTGGTTT	230	chr7	INS	16978282	16978282	0
		SV68_INS_hap2_R	AGGAGCCGTTTCCTCTCTAAT	341			16374069	16380690	6621
SV76_DEL_common_F	GTCATACCACTGGCTTGAACG	SV76_DEL_hap1_R	TCAGCCATAATAGGTTGGGCG	220	chr9	DEL	2485657	2490285	4628
		SV76_DEL_hap2_R	TCGGAAAGGCAGAAGAACCAC	314			2466328	2466328	0
SV95_DEL_common_F	TGCTGAAATAGGCGGCAAATA	SV95_DEL_hap1_R	GAAGGGAAAGAAGTTTTCCAC	150	chr12	INS	661237	661237	0
		SV95_DEL_hap2_R	TCATAAACACCCGTTTCCATC	503			670951	676277	5326

### Sheet: Table S10
Table S10. Raw data resources utilized in the gene annotation
BioProject	SRA	BioSample	Tissue	GrowthStatus	Variety	Platform	File size (Gb)
PRJDB2340	DRR016092	SAMD00010249	NaN	NaN	NaN	Illumina HiSeq 2000	14.2
PRJDB2339	DRR016093	SAMD00010250	NaN	NaN	NaN	Illumina HiSeq 2000	14.4
PRJDB4210	DRR047292	SAMD00041943	NaN	NaN	Nagirizaki	Illumina MiSeq	1.2
PRJDB4210	DRR047293	SAMD00041943	NaN	NaN	Nagirizaki	Illumina MiSeq	1.6
PRJNA604914	SRR11032121	SAMN14001916	leaf	Nacl treatment	NaN	Illumina HiSeq 4000	1.1
PRJNA604914	SRR11032122	SAMN14001915	leaf	Nacl treatment	NaN	Illumina HiSeq 4000	1
PRJNA604914	SRR11032123	SAMN14001914	leaf	Nacl treatment	NaN	Illumina HiSeq 4000	1.2
PRJNA604914	SRR11032124	SAMN14001913	leaf	Nacl treatment	NaN	Illumina HiSeq 4000	1.1
PRJNA604914	SRR11032125	SAMN14001912	leaf	control	NaN	Illumina HiSeq 4000	1.2
PRJNA604914	SRR11032126	SAMN14001911	leaf	control	NaN	Illumina HiSeq 4000	1.1
PRJNA604914	SRR11032127	SAMN14001910	leaf	control	NaN	Illumina HiSeq 4000	1.2
PRJNA604914	SRR11032128	SAMN14002030	leaf	Nacl treatment	NaN	Illumina HiSeq 4000	1.1
PRJNA604914	SRR11032129	SAMN14002029	leaf	Nacl treatment	NaN	Illumina HiSeq 4000	1.1
PRJNA604914	SRR11032130	SAMN14002028	leaf	Nacl treatment	NaN	Illumina HiSeq 4000	1.2
PRJNA604914	SRR11032131	SAMN14002027	leaf	Nacl treatment	NaN	Illumina HiSeq 4000	1.1
PRJNA604914	SRR11032132	SAMN14001909	leaf	control	NaN	Illumina HiSeq 4000	1.2
PRJNA604914	SRR11032133	SAMN14002023	leaf	Nacl treatment	NaN	Illumina HiSeq 4000	1.2
PRJNA604914	SRR11032134	SAMN14002022	leaf	Nacl treatment	NaN	Illumina HiSeq 4000	1.2
PRJNA604914	SRR11032135	SAMN14002014	leaf	control	NaN	Illumina HiSeq 4000	1.1
PRJNA604914	SRR11032136	SAMN14002004	leaf	control	NaN	Illumina HiSeq 4000	1.1
PRJNA604914	SRR11032137	SAMN14001991	leaf	control	NaN	Illumina HiSeq 4000	1.2
PRJNA604914	SRR11032138	SAMN14001975	leaf	control	NaN	Illumina HiSeq 4000	1.1
PRJNA604914	SRR11032139	SAMN14001954	leaf	control	NaN	Illumina HiSeq 4000	1.2
PRJNA604914	SRR11032140	SAMN14001926	leaf	control	NaN	Illumina HiSeq 4000	1.2
PRJNA604914	SRR11032141	SAMN14001919	leaf	Nacl treatment	NaN	Illumina HiSeq 4000	1.1
PRJNA604914	SRR11032142	SAMN14001917	leaf	Nacl treatment	NaN	Illumina HiSeq 4000	1
PRJNA604914	SRR11032143	SAMN14001908	leaf	control	NaN	Illumina HiSeq 4000	1.2
PRJNA604914	SRR11032144	SAMN14001907	leaf	control	NaN	Illumina HiSeq 4000	1.1
PRJNA741873	SRR15018745	SAMN19911494	leaves	grass	Chinese common	Illumina HiSeq 2500	2.3
PRJNA741873	SRR15018746	SAMN19911494	leaves	grass	Chinese common	Illumina HiSeq 2500	2.2
PRJNA741873	SRR15018747	SAMN19911494	leaves	grass	Chinese common	Illumina HiSeq 2500	2.8
PRJNA741873	SRR15018748	SAMN19911494	leaves	grass	Chinese common	Illumina HiSeq 2500	2.3
PRJNA741873	SRR15018749	SAMN19911494	leaves	grass	Chinese common	Illumina HiSeq 2500	2.9
PRJNA741873	SRR15018750	SAMN19911494	leaves	grass	Chinese common	Illumina HiSeq 2500	2.8
PRJNA741873	SRR15018751	SAMN19911494	leaves	grass	Chinese common	Illumina HiSeq 2500	2.9
PRJNA741873	SRR15018752	SAMN19911494	leaves	grass	Chinese common	Illumina HiSeq 2500	3
PRJNA741873	SRR15018753	SAMN19911494	leaves	grass	Chinese common	Illumina HiSeq 2500	2.3
PRJNA741873	SRR15018754	SAMN19911494	leaves	grass	Chinese common	Illumina HiSeq 2500	2.1
PRJNA741873	SRR15018755	SAMN19911494	leaves	grass	Chinese common	Illumina HiSeq 2500	3.1
PRJNA741873	SRR15018756	SAMN19911494	leaves	grass	Chinese common	Illumina HiSeq 2500	2.5
PRJNA756291	SRR16538524	SAMN22183884	leaf and stem	NaN	NaN	Illumina HiSeq 3000	3.1
PRJNA775807	SRR16620525	SAMN22627483	leaves	mature	Zenith	Illumina NovaSeq 6000	2
PRJNA775807	SRR16620526	SAMN22627482	leaves	young	Zenith	Illumina NovaSeq 6000	1.8
PRJNA775807	SRR16620527	SAMN22627478	leaves	young	Zenith	Illumina NovaSeq 6000	2
PRJNA775807	SRR16620528	SAMN22627477	leaves	young	Zenith	Illumina NovaSeq 6000	1.8
PRJNA775807	SRR16620529	SAMN22627498	leaves	senescent	Zenith	Illumina NovaSeq 6000	2
PRJNA775807	SRR16620530	SAMN22627497	leaves	senescent	Zenith	Illumina NovaSeq 6000	2.2
PRJNA775807	SRR16620531	SAMN22627496	leaves	senescent	Zenith	Illumina NovaSeq 6000	2.1
PRJNA775807	SRR16620532	SAMN22627488	leaves	mature	Zenith	Illumina NovaSeq 6000	2
PRJNA775807	SRR16620533	SAMN22627487	leaves	mature	Zenith	Illumina NovaSeq 6000	1.9
PRJNA270938	SRR1735394	SAMN03278581	leaf	vegetative growth phase	Meyer	Illumina HiSeq 2000	0.3
PRJNA270938	SRR1746758	SAMN03278581	leaf	vegetative growth phase	Meyer	Illumina HiSeq 2000	0.5
PRJNA270938	SRR1746759	SAMN03278581	leaf	vegetative growth phase	Meyer	Illumina HiSeq 2000	0.5
PRJNA270938	SRR1746760	SAMN03278581	leaf	vegetative growth phase	Meyer	Illumina HiSeq 2000	0.5
PRJNA270938	SRR1746761	SAMN03278581	leaf	vegetative growth phase	Meyer	Illumina HiSeq 2000	0.5
PRJNA270938	SRR1746762	SAMN03278581	leaf	vegetative growth phase	Meyer	Illumina HiSeq 2000	0.5
PRJNA270938	SRR1746763	SAMN03278581	leaf	vegetative growth phase	Meyer	Illumina HiSeq 2000	0.5
PRJNA270938	SRR1746764	SAMN03278581	leaf	vegetative growth phase	Meyer	Illumina HiSeq 2000	0.5
PRJNA270938	SRR1746765	SAMN03278581	leaf	vegetative growth phase	Meyer	Illumina HiSeq 2000	0.4
PRJNA270938	SRR1747826	SAMN03278582	leaf	vegetative growth phase	Meyer	Illumina HiSeq 2000	0.5
PRJNA270938	SRR1747827	SAMN03278582	leaf	vegetative growth phase	Meyer	Illumina HiSeq 2000	0.5
PRJNA270938	SRR1747828	SAMN03278582	leaf	vegetative growth phase	Meyer	Illumina HiSeq 2000	0.5
PRJNA270938	SRR1747829	SAMN03278582	leaf	vegetative growth phase	Meyer	Illumina HiSeq 2000	0.5
PRJNA270938	SRR1747830	SAMN03278582	leaf	vegetative growth phase	Meyer	Illumina HiSeq 2000	0.5
PRJNA270938	SRR1747831	SAMN03278582	leaf	vegetative growth phase	Meyer	Illumina HiSeq 2000	0.4
PRJNA270938	SRR1747832	SAMN03278582	leaf	vegetative growth phase	Meyer	Illumina HiSeq 2000	0.5
PRJNA270938	SRR1747833	SAMN03278582	leaf	vegetative growth phase	Meyer	Illumina HiSeq 2000	0.5
PRJNA270938	SRR1747834	SAMN03278582	leaf	vegetative growth phase	Meyer	Illumina HiSeq 2000	0.2
PRJNA270938	SRR1747843	SAMN03278583	leaf	vegetative growth phase	Meyer	Illumina HiSeq 2000	0.4
PRJNA270938	SRR1747844	SAMN03278583	leaf	vegetative growth phase	Meyer	Illumina HiSeq 2000	0.5
PRJNA270938	SRR1747845	SAMN03278583	leaf	vegetative growth phase	Meyer	Illumina HiSeq 2000	0.5
PRJNA270938	SRR1747846	SAMN03278583	leaf	vegetative growth phase	Meyer	Illumina HiSeq 2000	0.5
PRJNA270938	SRR1747847	SAMN03278583	leaf	vegetative growth phase	Meyer	Illumina HiSeq 2000	0.5
PRJNA270938	SRR1747848	SAMN03278583	leaf	vegetative growth phase	Meyer	Illumina HiSeq 2000	0.5
PRJNA270938	SRR1747849	SAMN03278583	leaf	vegetative growth phase	Meyer	Illumina HiSeq 2000	0.5
PRJNA270938	SRR1747850	SAMN03278583	leaf	vegetative growth phase	Meyer	Illumina HiSeq 2000	0.5
PRJNA270938	SRR1747851	SAMN03278583	leaf	vegetative growth phase	Meyer	Illumina HiSeq 2000	0.3
PRJNA824948	SRR18717071	SAMN27485471	leaf	NaN	NaN	Illumina NovaSeq 6000	6.8
PRJNA824948	SRR18717072	SAMN27485470	leaf	NaN	NaN	Illumina NovaSeq 6000	7.2
PRJNA824948	SRR18717073	SAMN27485469	leaf	NaN	NaN	Illumina NovaSeq 6000	7.4
PRJNA824948	SRR18717074	SAMN27485468	leaf	NaN	NaN	Illumina NovaSeq 6000	3.6
PRJNA934408	SRR23447918	SAMN33275579	leaf blade	4 days after treatment	Zoysia japonica Steud cv Duckchang	Illumina NovaSeq 6000	2.3
PRJNA934408	SRR23447919	SAMN33275578	leaf blade	4 days after treatment	Zoysia japonica Steud cv Duckchang	Illumina NovaSeq 6000	2.4
PRJNA934408	SRR23447920	SAMN33275577	leaf blade	4 days after treatment	Zoysia japonica Steud cv Duckchang	Illumina NovaSeq 6000	2.2
PRJNA934408	SRR23447921	SAMN33275576	leaf blade	4 days after treatment	Zoysia japonica Steud cv Duckchang	Illumina NovaSeq 6000	2.4
PRJNA934408	SRR23447922	SAMN33275575	leaf blade	early senescence	Zoysia japonica Steud cv Duckchang	Illumina NovaSeq 6000	2.4
PRJNA934408	SRR23447923	SAMN33275574	leaf blade	early senescence	Zoysia japonica Steud cv Duckchang	Illumina NovaSeq 6000	2.4
PRJNA934408	SRR23447924	SAMN33275573	leaf blade	early senescence	Zoysia japonica Steud cv Duckchang	Illumina NovaSeq 6000	2.1
PRJNA934408	SRR23447925	SAMN33275572	leaf blade	mature green	Zoysia japonica Steud cv Duckchang	Illumina NovaSeq 6000	2
PRJNA934408	SRR23447926	SAMN33275584	leaf blade	4 days after treatment	Zoysia japonica Steud cv Duckchang	Illumina NovaSeq 6000	2.3
PRJNA934408	SRR23447927	SAMN33275583	leaf blade	4 days after treatment	Zoysia japonica Steud cv Duckchang	Illumina NovaSeq 6000	2.4
PRJNA934408	SRR23447928	SAMN33275582	leaf blade	4 days after treatment	Zoysia japonica Steud cv Duckchang	Illumina NovaSeq 6000	2.4
PRJNA934408	SRR23447929	SAMN33275581	leaf blade	4 days after treatment	Zoysia japonica Steud cv Duckchang	Illumina NovaSeq 6000	2.3
PRJNA934408	SRR23447930	SAMN33275580	leaf blade	4 days after treatment	Zoysia japonica Steud cv Duckchang	Illumina NovaSeq 6000	2.1
PRJNA934408	SRR23447931	SAMN33275571	leaf blade	mature green	Zoysia japonica Steud cv Duckchang	Illumina NovaSeq 6000	2
PRJNA934408	SRR23447932	SAMN33275570	leaf blade	mature green	Zoysia japonica Steud cv Duckchang	Illumina NovaSeq 6000	2
PRJNA1040203	SRR26823268	SAMN38247580	leaf	NaN	Victoria	Illumina NovaSeq 6000	3.2
PRJNA1040203	SRR26823269	SAMN38247579	leaf	NaN	Meyer	Illumina NovaSeq 6000	2.2
PRJNA1040203	SRR26823270	SAMN38247578	leaf	NaN	Meyer	Illumina NovaSeq 6000	2.3
PRJNA1040203	SRR26823271	SAMN38247577	leaf	NaN	Meyer	Illumina NovaSeq 6000	2.2
PRJNA1040203	SRR26823272	SAMN38247576	leaf	cold	Victoria	Illumina NovaSeq 6000	3
PRJNA1040203	SRR26823273	SAMN38247575	leaf	cold	Victoria	Illumina NovaSeq 6000	2.3
PRJNA1040203	SRR26823274	SAMN38247574	leaf	cold	Victoria	Illumina NovaSeq 6000	2.8
PRJNA1040203	SRR26823275	SAMN38247573	leaf	cold	Meyer	Illumina NovaSeq 6000	2.5
PRJNA1040203	SRR26823276	SAMN38247582	leaf	NaN	Victoria	Illumina NovaSeq 6000	2.5
PRJNA1040203	SRR26823277	SAMN38247581	leaf	NaN	Victoria	Illumina NovaSeq 6000	2.1
PRJNA1040203	SRR26823278	SAMN38247572	leaf	cold	Meyer	Illumina NovaSeq 6000	3
PRJNA1040203	SRR26823279	SAMN38247571	leaf	cold	Meyer	Illumina NovaSeq 6000	2.7
PRJNA1044241	SRR26933011	SAMN38376619	leaves	adult	MEYER5	Illumina NovaSeq 6000	3.2
PRJNA1044241	SRR26933012	SAMN38376618	leaves	adult	compadre7	Illumina NovaSeq 6000	3.4
PRJNA1044241	SRR26933013	SAMN38376617	leaves	adult	compadre5	Illumina NovaSeq 6000	3.4
PRJNA1044241	SRR26933014	SAMN38376615	leaves	adult	ZENTIH1	Illumina NovaSeq 6000	4.9
PRJNA1044241	SRR26933015	SAMN38376613	leaves	adult	X41	Illumina NovaSeq 6000	3.5
PRJNA1044241	SRR26933016	SAMN38376611	leaves	adult	X11	Illumina NovaSeq 6000	3.9
PRJNA1044241	SRR26933017	SAMN38376609	leaves	adult	QINGDAO1	Illumina NovaSeq 6000	11
PRJNA1044241	SRR26933018	SAMN38376607	leaves	adult	MEYER1	Illumina NovaSeq 6000	4.3
PRJNA1044241	SRR26933019	SAMN38376627	leaves	adult	ZENTIH5	Illumina NovaSeq 6000	10.9
PRJNA1044241	SRR26933020	SAMN38376625	leaves	adult	X45	Illumina NovaSeq 6000	3.6
PRJNA1044241	SRR26933021	SAMN38376623	leaves	adult	X15	Illumina NovaSeq 6000	3.5
PRJNA1044241	SRR26933022	SAMN38376621	leaves	adult	QINGDAO5	Illumina NovaSeq 6000	4.4
PRJNA1044241	SRR26933023	SAMN38376606	leaves	adult	compadre3	Illumina NovaSeq 6000	5
PRJNA1044241	SRR26933024	SAMN38376605	leaves	adult	compadre1	Illumina NovaSeq 6000	4.4
PRJNA1044241	SRR26937451	SAMN38376614	leaves	adult	X43	Illumina NovaSeq 6000	7
PRJNA1044241	SRR26937452	SAMN38376613	leaves	adult	X41	Illumina NovaSeq 6000	3.7
PRJNA1044241	SRR26937453	SAMN38376612	leaves	adult	X13	Illumina NovaSeq 6000	4
PRJNA1044241	SRR26937454	SAMN38376611	leaves	adult	X11	Illumina NovaSeq 6000	10.1
PRJNA1044241	SRR26937455	SAMN38376610	leaves	adult	QINGDAO3	Illumina NovaSeq 6000	8.2
PRJNA1044241	SRR26937456	SAMN38376609	leaves	adult	QINGDAO1	Illumina NovaSeq 6000	5.9
PRJNA1044241	SRR26937457	SAMN38376608	leaves	adult	MEYER3	Illumina NovaSeq 6000	8
PRJNA1044241	SRR26937458	SAMN38376628	leaves	adult	ZENTIH7	Illumina NovaSeq 6000	7.2
PRJNA1044241	SRR26937459	SAMN38376627	leaves	adult	ZENTIH5	Illumina NovaSeq 6000	6.1
PRJNA1044241	SRR26937460	SAMN38376626	leaves	adult	X47	Illumina NovaSeq 6000	6.2
PRJNA1044241	SRR26937461	SAMN38376625	leaves	adult	X45	Illumina NovaSeq 6000	7.3
PRJNA1044241	SRR26937462	SAMN38376607	leaves	adult	MEYER1	Illumina NovaSeq 6000	5.9
PRJNA1044241	SRR26937463	SAMN38376624	leaves	adult	X17	Illumina NovaSeq 6000	7.3
PRJNA1044241	SRR26937464	SAMN38376623	leaves	adult	X15	Illumina NovaSeq 6000	7.7
PRJNA1044241	SRR26937465	SAMN38376622	leaves	adult	QINGDAO7	Illumina NovaSeq 6000	6.1
PRJNA1044241	SRR26937466	SAMN38376621	leaves	adult	QINGDAO5	Illumina NovaSeq 6000	5.1
PRJNA1044241	SRR26937467	SAMN38376620	leaves	adult	MEYER7	Illumina NovaSeq 6000	8
PRJNA1044241	SRR26937468	SAMN38376619	leaves	adult	MEYER5	Illumina NovaSeq 6000	6.5
PRJNA1044241	SRR26937469	SAMN38376618	leaves	adult	compadre7	Illumina NovaSeq 6000	3.7
PRJNA1044241	SRR26937470	SAMN38376617	leaves	adult	compadre5	Illumina NovaSeq 6000	6.8
PRJNA1044241	SRR26937471	SAMN38376616	leaves	adult	ZENTIH3	Illumina NovaSeq 6000	8.3
PRJNA1044241	SRR26937472	SAMN38376615	leaves	adult	ZENTIH1	Illumina NovaSeq 6000	7.4
PRJNA1044241	SRR26937473	SAMN38376606	leaves	adult	compadre3	Illumina NovaSeq 6000	7.1
PRJNA1044241	SRR26937474	SAMN38376605	leaves	adult	compadre1	Illumina NovaSeq 6000	6.3
PRJNA321370	SRR3501560	SAMN04992840	root and mycelium	vegetative stage	Zenith	Illumina HiSeq 2500	16.7
PRJNA439389	SRR6873713	SAMN08765500	root	not collected	COMPANY	Illumina HiSeq 2500	2.5
PRJNA439389	SRR6873714	SAMN08765499	root	not collected	COMPANY	Illumina HiSeq 2500	2.3
PRJNA524447	SRR8640669	SAMN11026533	mycelium	NaN	IBRS22, IBRS23, IBRS04, IBRS07, IBRS11, IBRS15, IBRS16, IBRS19	Illumina NovaSeq 6000	4.8
PRJNA559944	SRR9970172	SAMN12565039	leaf and root	mature period	Z004 and Z011	Illumina HiSeq 2000	2.2
PRJNA559944	SRR9970173	SAMN12565039	leaf and root	mature period	Z004 and Z011	Illumina HiSeq 2000	2.8
PRJNA559944	SRR9970174	SAMN12565039	leaf and root	mature period	Z004 and Z011	Illumina HiSeq 2000	2.4
PRJNA559944	SRR9970175	SAMN12565039	leaf and root	mature period	Z004 and Z011	Illumina HiSeq 2000	2.1
PRJNA559944	SRR9970176	SAMN12565039	leaf and root	mature period	Z004 and Z011	Illumina HiSeq 2000	2.5
PRJNA559944	SRR9970177	SAMN12565039	leaf and root	mature period	Z004 and Z011	Illumina HiSeq 2000	3
PRJNA559944	SRR9970178	SAMN12565039	leaf and root	mature period	Z004 and Z011	Illumina HiSeq 2000	2.8
PRJNA559944	SRR9970179	SAMN12565039	leaf and root	mature period	Z004 and Z011	Illumina HiSeq 2000	2.4
PRJNA559944	SRR9970180	SAMN12565039	leaf and root	mature period	Z004 and Z011	Illumina HiSeq 2000	2.4
PRJNA559944	SRR9970181	SAMN12565039	leaf and root	mature period	Z004 and Z011	Illumina HiSeq 2000	2.3
PRJNA559944	SRR9970182	SAMN12565039	leaf and root	mature period	Z004 and Z011	Illumina HiSeq 2000	2.7
PRJNA559944	SRR9970183	SAMN12565039	leaf and root	mature period	Z004 and Z011	Illumina HiSeq 2000	3.1
PRJNA559944	SRR9970184	SAMN12565039	leaf and root	mature period	Z004 and Z011	Illumina HiSeq 2000	3
PRJNA559944	SRR9970185	SAMN12565039	leaf and root	mature period	Z004 and Z011	Illumina HiSeq 2000	1.9
PRJNA559944	SRR9970186	SAMN12565039	leaf and root	mature period	Z004 and Z011	Illumina HiSeq 2000	2.8
PRJNA559944	SRR9970187	SAMN12565039	leaf and root	mature period	Z004 and Z011	Illumina HiSeq 2000	2.8
